# The single-cell spatial landscape of stage III colorectal cancers

**DOI:** 10.1101/2024.11.07.622577

**Authors:** Andrew Su, HoJoon Lee, Minh Tran, Richard D. Cruz, Anuja Sathe, Xiangqi Bai, Ignacio Wichmann, Lance Pflieger, Bryce Moulton, Tyler Barker, Derrick Haslem, David Jones, Lincoln Nadauld, Quan Nguyen, Hanlee P. Ji, Terence Rhodes

**Affiliations:** Division of Oncology, Department of Medicine, Stanford University School of Medicine, Stanford, CA, 94305, United States; Institute for Molecular Bioscience, The University of Queensland, QLD 4072, Australia; Intermountain Healthcare, Saint George, UT, 84770, United States; Division of Obstetrics and Gynecology, Department of Obstetrics, Escuela de Medicina, Pontificia Universidad Católica de Chile, Santiago, 8331150, Chile

## Abstract

We conducted a spatial analysis using imaging mass cytometry applied to stage III colorectal adenocarcinomas. This study used multiplexed markers to distinguish individual cells and their spatial organization from 52 colorectal cancers. We determined the landscape features of cellular spatial features in the CRC tumor microenvironment. This spatial single-cell analysis identified 10 unique cell phenotypes in the tumor microenvironment that included stromal and immune cells with a subset which had a proliferative phenotype. These special features included spatial neighborhood interactions between single cells as well as different tissue niches, especially the tumor infiltrating lymphocyte regions. We applied a robust statistical analysis to identify significant correlations of cell features with phenotypes such as microsatellite instability or recurrence. We determined that microsatellite stable (MSS) colorectal cancers had an increased risk of recurrence if they had the following features: 1) a low level of stromal tumor-infiltrating lymphocytes, and 2) low interactions between CD4+ T cells and stromal cells. Our results point to the utility of spatial single-cell interaction analysis in defining novel features of the tumor immune microenvironments and providing useful clinical cell-related spatial biomarkers.
