## Supplementary Tables for "The single-cell spatial landscape of stage III colorectal cancers"

### Sheet: Supplementary_Table1
Supplementary Table 1. Protein markers for cell types
Protein	Metal	Marker
SM actin	141	smooth muscle (also in myofibroblasts. endothelial)
p-53	143	epithelium (cancer)
keratin	148	epithelium
FoxP3	155	Treg (also CD4 positive)
CD4	156	CD4 T
E-cadherin	158	epithelial
CD68	159	macrophages
CD20	161	B cells
CD8a	162	CD8 T cells
Granz B	167	cytotoxic molecule, mostly from effector T cells
KI-67	168	proliferating cells (S/G2M phase cell cycle)
Collagen	169	stromal cells
CD3	170	will include CD4, CD8 , small number of CD3 NKT cells
Histone3	171	unsure
CD45RO	173	memory T cells
Ir (nuc stain)	191	not familiar but probably just to stain nuclei

### Sheet: Supplementray_Table2
Supplementary Table 2. CRC features
Patient ID	MSI_WES	Samplie ID	Recurrence	5YearSurvival	DaysSurvival	Gender	DxAge	CancerGrade	Site	Site2	First_metastatic_site	MMR_IHC	MMR_IHC2	MSI_PCR	Diagnosis	ADJTherapy2	pT	pN	LN_positive	LN_examined	TumorSize_cm	SummaryStage	SummaryStage_edition7	Treatment	MSI_any	B cell	CD4 T cell	CD8 T cell	Epithelial/Tumor	Macrophages	NK-cells	P53+ Tumor	Proliferative Immune	Proliferative Tumor	Stromal
CR041	FALSE	CRt041	recur	<5	989	M	53	moderately to poorly	descending colon	Left_descending_colon	liver	NotTested			colon - adenocarcinoma	FOLFOX	3	2b	13	24	6.2	IIIC	IIIC	treated	FALSE	0.0180418	0.0339934	0.04978	0.508966	0.0152365	0.0533553	0.0130363	0.00973597	0.15044	0.147415
CR043	FALSE	CRt043	recur	<5	1001	M	65	moderately	descending colon	Left_descending_colon	liver	neg	FALSE		colon - adenocarcinoma	FOLFOX	3	1b	3	21	6	IIIB	IIIB	treated	FALSE	0.016637	0.0205981	0.122995	0.388394	0.0305011	0.0887304	0.0188156	0.00376312	0.126164	0.183403
CR053	FALSE	CRt053	recur	<5	882	F	77	low (well or moderately differentiated)	ascending colon	Right_ascending_colon	lung	neg	FALSE		colon - adenocarcinoma	5FU	4a	1b	2	32	4.5	IIIB	IIIB	treated	FALSE	0.0227032	0.0419645	0.0262775	0.383174	0.0483188	0.0920704	0.0142309	0.0156209	0.17494	0.180699
CR055	FALSE	CRt055	unknwon	>5	2173	M	77	low (well or moderately differentiated)	ascending colon	Right_ascending_colon	no data available	NotTested			colon - adenocarcinoma	unknown	3	2	4	19	7.6	IIIB	IIIC	unknown	FALSE	0.0195456	0.0697168	0.0821662	0.159726	0.138438	0.289511	0.0144413	0.00192966	0.0195456	0.20498
CR057	FALSE	CRt057	recur	<5	685	M	43	low (well or moderately differentiated)	cecum	Right_ascending_colon	liver	NotTested			colon - adenocarcinoma	FOLFOX	3	2	8	23	11	IIIC	IIIC	treated	FALSE	0.0212236	0.0405242	0.0581155	0.165658	0.130617	0.115376	0.11324	0.00491418	0.0411652	0.309166
CR060	FALSE	CRt060	recur	<5	831	M	70	high (poorly diff to undifferentiated)	sigmoid colon	Left_descending_colon	omentum	NotTested			colon - adenocarcinoma	none	3	2	5	22	7.7	IIIB	IIIC	treated	FALSE	0.0477526	0.0769298	0.125515	0.112153	0.116446	0.196443	0.00385525	0.0224306	0.041444	0.257031
CR077	FALSE	CRt077	recur	<5	903	F	76	low (well or moderately differentiated)	cecum	Right_ascending_colon	lung	NotTested			colon - adenocarcinoma	none	4b	1	3	19	5.5	IIIC	IIIC	treated	FALSE	0.00704855	0.0207774	0.106622	0.152596	0.0466572	0.010415	0.197254	0.0113618	0.162485	0.284782
CR079	FALSE	CRt079	recur	<5	901	M	64	high (poorly diff to undifferentiated)	sigmoid colon	Left_descending_colon	liver	neg	FALSE		colon - adenocarcinoma	FOLFOX	4a	2b	11	25	5.9	IIIC	IIIC	unknown	FALSE	0.0119123	0.0111182	0.0058238	0.635377	0.0118064	0.0185303	0.00767683	0.00222363	0.154913	0.140618
CR080	FALSE	CRt080	recur	<5	510	F	56	low (well or moderately differentiated)	ascending colon	Right_ascending_colon	carcinomatosis	NotTested			colon - mucinous adenocarcinoma	FOLFOX	4a	2	13	25	6.7	IIIC	IIIC	treated	FALSE	0.0384181	0.0587571	0.0806369	0.242116	0.112481	0.0631741	0.0197227	0.0185927	0.0343092	0.331793
CR094	FALSE	CRt094	recur	<5	353	M	82	low (well or moderately differentiated)	cecum	Right_ascending_colon	lung	NotTested			colon - adenocarcinoma	none	4b	2	8	21	3	IIIC	IIIC	treated	FALSE	0.0115486	0.022483	0.0129615	0.34781	0.0251858	0.0130843	0.27987	0.00215001	0.0805332	0.204374
CR100	FALSE	CRt100	recur	<5	576	M	79	low (well or moderately differentiated)	cecum	Right_ascending_colon	lung	NotTested			colon - adenocarcinoma	not_recommended	4	1	2	23	8.5	IIIB	IIIB	none	FALSE	0.0144791	0.0127134	0.0142437	0.334432	0.050618	0.0432019	0.0136551	0.00588582	0.116068	0.394703
CR141	FALSE	CRt141	recur	<5	437	M	73	high (poorly diff to undifferentiated)	sigmoid colon	Left_descending_colon	liver	NotTested			colon - adenocarcinoma	5FU	1	1a	2	14	1.2	IIIA	IIIA	treated	FALSE	0.0129907	0.0415014	0.0884635	0.417831	0.0666207	0.0818532	0.0110939	0.0100017	0.111341	0.158303
CR164	FALSE	CRt164	no recur	>5	3652	F	85	low (well or moderately differentiated)	cecum	Right_ascending_colon	no data available	NotTested			colon - adenocarcinoma	xeloda	4b	2	4	6	7	IIIC	IIIC	treated	FALSE	0.0199005	0.0259417	0.139659	0.18941	0.0955935	0.0749822	0.186567	0.00781805	0.182658	0.0774698
CR179	FALSE	CRt179	recur	>5	2188	F	66	low (well or moderately differentiated)	sigmoid colon	Left_descending_colon	retroperitoneum	NotTested			colon - adenocarcinoma	FOLFOX	3	2	5	22	6	IIIC	IIIC	treated	FALSE	0.0208652	0.0788705	0.0515139	0.236797	0.0651458	0.0104326	0.165716	0.00440488	0.0654704	0.300784
CR020	FALSE	CRt020	recur	<5	429	F	85	high (poorly diff to undifferentiated)	ascending	Right_ascending_colon	liver	NotTested			colon-adenocarcinoma	not_recommended	3	2	7	21	4	IIIC	IIIC	none	FALSE	0.013986	0.0950751	0.138223	0.342211	0.0453802	0.0480583	0.00922482	0.0104151	0.151317	0.146109
CR001		CRt001	recur	<5	1777	M	88	low (well or moderately differentiated)	transverse	Right_ascending_colon	lung	NotTested			colon-adenocarcinoma	not_recommended	3	1	2	11	4	IIIB	IIIB	none		0.0203323	0.0615374	0.0239125	0.258646	0.0451905	0.0247906	0.153404	0.00290462	0.0726155	0.336666
CR023		CRt023	recur	>5	1981	M	48	low (well or moderately differentiated)	sigmoid	Left_descending_colon	lung	NotTested			colon-adenocarcinoma	FOLFOX	3	2a	5	15	6	IIIC	IIIB	treated		0.0207046	0.0481555	0.0353938	0.215188	0.0473579	0.0176471	0.0130941	0.00152875	0.0360585	0.564872
CR038		CRt038	no recur	>5	2482	M	66	low (well or moderately differentiated)	ascending colon	Right_ascending_colon		NotTested			colon-adenocarcinoma	FOLFOX	3	1	2	25	5	IIIB	IIIB	treated		0.0110884	0.0345697	0.0177414	0.288907	0.0425273	0.025786	0.0156107	0.0175675	0.287255	0.258947
CR051		CRt051	recur	<5	272	F	93	high (poorly diff to undifferentiated)	ascending colon	Right_ascending_colon	abd wall	NotTested			colon-adenocarcinoma	not_recommended	4b	2	5	14	6.5	IIIC	IIIC	none		0.0157418	0.0195233	0.105883	0.300413	0.0397502	0.075543	0.0146865	0.00738721	0.160672	0.260399
CR052		CRt052	recur	<5	747	F	75	low (well or moderately differentiated)	cecum	Right_ascending_colon	liver	neg	FALSE		colon-adenocarcinoma	FOLFOX	3	1b	3	14	3	IIIB	IIIB	treated	FALSE	0.0275924	0.0724676	0.147784	0.217928	0.0704806	0.0375647	0.0867137	0.0112469	0.0703307	0.257892
CR059		CRt059	recur	<5	485	F	65	low (well or moderately differentiated)	cecum	Right_ascending_colon	lung	MLH1+,MSH2-,MSH6-,PMS2+	TRUE	NotTested	colon-adenocarcinoma	FOLFOX	4b	2a	6	30	12	IIIC	IIIC	treated	TRUE	0.0215503	0.0487368	0.143293	0.206684	0.0586831	0.182415	0.00974736	0.0165772	0.0851402	0.227173
CR067		CRt067	no recur	>5	2681	F	73	high (poorly diff to undifferentiated)	descending colon	Left_descending_colon		NotTested			colon-adenocarcinoma	xeloda	4b	1	1	25	10	IIIC	IIIC	treated		0.0111474	0.0272764	0.0172315	0.323071	0.0570029	0.164679	0.0189873	0.00485913	0.0587178	0.317027
CR084		CRt084	recur	<5	633	F	58	high (poorly diff to undifferentiated)	ascending colon	Right_ascending_colon	pelvic masses	NotTested			colon-adenocarcinoma	FOLFOX	3b	2	4	19	3.2	IIIC	IIIC	treated		0.0115336	0.0203849	0.0107959	0.188963	0.0148863	0.0199155	0.0319855	0.00777845	0.085697	0.60806
CR097		CRt097	no recur	>5	3038	F	80	low (well or moderately differentiated)	cecum	Right_ascending_colon		NotTested			colon-adenocarcinoma	none	2	2	5	19	6.5	IIIB	IIIB	none		0.0413789	0.127832	0.046892	0.138616	0.0343511	0.0932388	0.157579	0.0507088	0.191567	0.117836
CR109		CRt109	recur	<5	438	M	79	low (well or moderately differentiated)	ascending colon	Right_ascending_colon	liver	NotTested			colon-adenocarcinoma	not_recommended	3	1	1	10	2.5	IIIB	IIIB	treated		0.0268154	0.0244705	0.0367625	0.454841	0.0361573	0.0226172	0.00911498	0.00147504	0.0627837	0.324962
CR112		CRt112	recur	>5	1986	M	75	low (well or moderately differentiated)	sigmoid colon	Left_descending_colon	local/regional	NotTested			colon-adenocarcinoma	unknown	3	2	10	25	5.5	IIIC	IIIC	unknown		0.0151758	0.0291103	0.0312725	0.514535	0.0178185	0.0162969	0.094218	0.000760791	0.0531353	0.227677
CR118		CRt118	recur	<5	1012	M	82	high (poorly diff to undifferentiated)	ascending colon	Right_ascending_colon	bone	NotTested			colon-signet ring carcinoma	5FU	3	2	7	30	7	IIIC	IIIC	treated		0.136582	0.22247	0.137763	0.157134	0.0788627	0.0363123	0.00577845	0.0106376	0.0252151	0.189244
CR034	FALSE	CRt034	recur	<5	405	M	34	high (poorly diff to undifferentiated)	ascending colon	Right_ascending_colon	liver	neg	FALSE		colon - adenocarcinoma	FOLFOX	3	2b	20	55	8	IIIB	IIIC	treated	FALSE	0.0106145	0.0342179	0.0496508	0.220391	0.040014	0.0946927	0.152654	0.0113128	0.206634	0.179818
CR054	FALSE	CRt054	recur	>5	1829	M	81	high (poorly diff to undifferentiated)	descending colon	Left_descending_colon	abd wall	neg	FALSE		colon - adenocarcinoma	FOLFOX	4a	2a	5	8	3	IIIC	IIIC	treated	FALSE	0.0133534	0.0393574	0.0427711	0.211898	0.0711345	0.0539659	0.0153614	0.0115462	0.135141	0.405472
CR056	TRUE	CRt056	recur	<5	179	F	88	high (poorly diff to undifferentiated)	cecum	Right_ascending_colon	cutaneous back tissue	MLH1+, MSH2-,MSH6-,PMS2+	TRUE	NotTested	colon - adenocarcinoma	not_recommended	3	1b	3	21	6	IIIB	IIIB	none	TRUE	0.0150247	0.0143039	0.0304374	0.298553	0.0645895	0.0232855	0.00820536	0.0119199	0.235294	0.298387
CR058	FALSE	CRt058	recur	<5	907	M	42	low (well or moderately differentiated)	sigmoid colon	Left_descending_colon	no data available	neg	FALSE		colon - mucinous adenocarcinoma	unknown	3	2	6	12	2.5	IIIB	IIIC	unknown	FALSE	0.0172773	0.0488135	0.14311	0.446815	0.0726478	0.0808701	0.00551624	0.0114488	0.0289342	0.144567
CR081	FALSE	CRt081	recur	<5	946	F	67	low (well or moderately differentiated)	cecum	Right_ascending_colon	bone	neg	FALSE		colon - adenocarcinoma	xeloda	3	2a	5	30	8	IIIC	IIIB	treated	FALSE	0.0133416	0.0441034	0.0297249	0.340108	0.0241255	0.0295175	0.16957	0.0072584	0.16874	0.17351
CR082	TRUE	CRt082	no recur	>5	2176	M	81	moderately	transverse	Right_ascending_colon		NotTested			colon - adenocarcinoma	not_recommended	2	1	1	14	3.5	IIIA	IIIA	none	TRUE	0.0119744	0.0737355	0.113589	0.237812	0.093114	0.0443023	0.0139244	0.0206581	0.218038	0.172852
CR096	FALSE	CRt096	recur	<5	749	M	68	high (poorly diff to undifferentiated)	splenic flexure	Right_ascending_colon	carcinomatosis	neg	FALSE		colon - adenocarcinoma	FOLFOX	4b	1a	1	18	2	IIIB	IIIB	treated	FALSE	0.0179892	0.0149121	0.0217173	0.156814	0.0807148	0.117758	0.010829	0.00402391	0.00692349	0.568318
CR101	TRUE	CRt101	recur	<5	357	M	74	low (well or moderately differentiated)	ascending colon	Right_ascending_colon	CNS	NotTested			colon - mucinous adenocarcinoma	none	3b	2	12	27	13	IIIC	IIIC	none	TRUE	0.0586055	0.123572	0.228912	0.124073	0.0890603	0.0351633	0.00410739	0.0147265	0.104538	0.217241
CR102	FALSE	CRt102	recur	<5	906	M	52	low (well or moderately differentiated)	transverse	Right_ascending_colon	liver	neg	FALSE		colon - adenocarcinoma	FOLFOX	4a	1b	3	36	7	IIIB	IIIB	treated	FALSE	0.0517872	0.0762737	0.0677341	0.18952	0.0743652	0.0254246	0.0834546	0.0117742	0.1071	0.312567
CR110	TRUE	CRt110	unk - no FU	>5	2009	F	74	poorly differentiated	transverse	Right_ascending_colon	no data available	NotTested			colon - adenocarcinoma	unknown	3	1	1	39	4.5	IIIB	IIIB	unknown	TRUE	0.00852002	0.0338796	0.120433	0.370922	0.0400441	0.0268631	0.0158372	0.00932191	0.207588	0.166591
CR113	FALSE	CRt113	recur	>5	3627	F	81	low (well or moderately differentiated)	cecum	Right_ascending_colon	lung	NotTested			colon - adenocarcinoma	FOLFOX	3	2	6	15	2	IIIC	IIIC	treated	FALSE	0.0204491	0.0426252	0.017133	0.303212	0.0558895	0.0531952	0.0148532	0.00221071	0.0791019	0.41133
CR137	FALSE	CRt137	recur	<5	513	F	73	low (well or moderately differentiated)	sigmoid colon	Left_descending_colon	liver	NotTested			colon - adenocarcinoma	FOLFOX	4b	2	11	16	2.5	IIIC	IIIC	unknown	FALSE	0.0115238	0.0300277	0.0110628	0.394179	0.0358883	0.0242328	0.00566311	0.0145529	0.080403	0.392467
CR139	FALSE	CRt139	no recur	>5	2272	M	91	low (well or moderately differentiated)	ascending colon	Right_ascending_colon		NotTested			colon - adenocarcinoma	not_recommended	3	1	1	36	6.7	IIIB	IIIB	none	FALSE	0.0263212	0.0830763	0.137912	0.395229	0.0768387	0.0348893	0.0128864	0.0139146	0.0525739	0.166358
CR144	TRUE	CRt144	recur	<5	453	F	85	high (poorly diff to undifferentiated)	ascending colon	Right_ascending_colon	carcinomatosis	MLH1+,MSH2-,MSH6-,PMS2+	TRUE	NotTested	colon - adenocarcinoma	xeloda	3	2a	5	29	4.5	IIIC	IIIB	treated	TRUE	0.0196618	0.0592476	0.227553	0.288898	0.0547909	0.0972605	0.0190064	0.00812688	0.053218	0.172238
CR153	FALSE	CRt153	no recur	>5	1993	M	72	low (well or moderately differentiated)	cecum	Right_ascending_colon		NotTested			colon - adenocarcinoma	unknown	4b	1	2	14	2	IIIB	IIIB	unknown	FALSE	0.0255907	0.0510834	0.0668203	0.252182	0.0636827	0.0123051	0.00549073	0.00627513	0.150701	0.365869
CR166	FALSE	CRt166	recur	>5	1917	M	71	low (well or moderately differentiated)	descending colon	Left_descending_colon	liver	NotTested			colon - adenocarcinoma	FOLFOX	3	1	1	17	3	IIIB	IIIB	treated	FALSE	0.00686547	0.0414877	0.0540393	0.161444	0.0421195	0.149566	0.157611	0.0119198	0.155758	0.21919
CR008	FALSE	CRt008	recur	<5	1793	F	84	well differentiated	sigmoid	Left_descending_colon	bone	NotTested			colon-adenocarcinoma	xeloda	3	1	1	9	2	IIIB	IIIB	treated	FALSE	0.0223965	0.051752	0.0215633	0.311835	0.045479	0.025631	0.00906641	0.0045087	0.126734	0.381034
CR014	TRUE	CRt014	recur	<5	817	F	71	high (poorly diff to undifferentiated)	transverse	Right_ascending_colon	retroperitoneal LN's	NotTested			colon-adenocarcinoma	none	3	2	10	21	6.5	IIIB	IIIC	treated	TRUE	0.0198179	0.0343838	0.0593137	0.304692	0.0634454	0.0635154	0.0186275	0.00665266	0.0730392	0.356513
CR027	FALSE	CRt027	unk, moved	>5	2137	F	86	low (well or moderately differentiated)	cecum	Right_ascending_colon	no data available	NotTested			colon-adenocarcinoma	not_recommended	3	2	4	24	4	IIIC	IIIC	none	FALSE	0.00719082	0.0624792	0.0670508	0.17058	0.0458117	0.168151	0.156722	0.00585742	0.110148	0.20601
CR048	TRUE	CRt048	no recur	>5	1916	M	86	low (well or moderately differentiated)	transverse	Right_ascending_colon		NotTested			colon-adenocarcinoma	xeloda	3	1	1	13	5	IIIB	IIIB	treated	TRUE	0.0126629	0.018687	0.0429063	0.380133	0.110155	0.176789	0.0100811	0.00553233	0.114212	0.128842
CR115	FALSE	CRt115	recur	<5	1045	M	65	low (well or moderately differentiated)	appendix	Right_ascending_colon	local/regional	neg	FALSE		colon-mucinous adenocarcinoma	FOLFOX	4	1	3	21	7.3	IIIB	IIIB	treated	FALSE	0.0213141	0.0546818	0.0517419	0.207115	0.0711451	0.0583566	0.00514479	0.00779068	0.0918712	0.430839
CR123	FALSE	CRt123	no recur	<5	468	F	86	low (well or moderately differentiated)	sigmoid	Left_descending_colon	no data available	NotTested			colon-adenocarcinoma	none	4b	2	5	22	6	IIIC	IIIC	none	FALSE	0.0233424	0.018719	0.0173658	0.398963	0.0663058	0.0679973	0.0846865	0.001917	0.0771313	0.243572
CR124	FALSE	CRt124	no recur	>5	2757	F	73	low (well or moderately differentiated)	sigmoid	Left_descending_colon		NotTested			colon-adenocarcinoma	FOLFOX	3	2	8	95	3.5	IIIC	IIIC	treated	FALSE	0.0118173	0.114705	0.0275585	0.379797	0.0454898	0.0160606	0.130994	0.00209883	0.0398777	0.231601
CR185	FALSE	CRt185	recur	>5	2395	F	78	low (well or moderately differentiated)	descending colon	Left_descending_colon	lung	NotTested			colon -mucinous adenocarcinoma	FOLFOX	3	1	3	49	3.5	IIIB	IIIB	treated	FALSE	0.0495619	0.0724077	0.131108	0.275009	0.100951	0.0686986	0.00924582	0.00204268	0.0198893	0.271085
CR202	TRUE	CRt202	no recur	>5	2017	F	79	low (well or moderately differentiated)	transverse	Right_ascending_colon	no data available	MLH1+,MSH2-,MSH6-,PMS2+	TRUE	MSI-high	colon-adenocarcinoma	none	3	1	3	19	5.5	IIIB	IIIB	none	TRUE	0.0316197	0.0203009	0.0365854	0.43939	0.029575	0.0299401	0.0160654	0.000438148	0.032642	0.363444
